# Systemic characterization of pppGpp, ppGpp and pGpp targets in *Bacillus* reveals NahA converts (p)ppGpp to pGpp to regulate alarmone composition and signaling

**DOI:** 10.1101/2020.03.23.003749

**Authors:** Jin Yang, Brent W. Anderson, Asan Turdiev, Husan Turdiev, David M. Stevenson, Daniel Amador-Noguez, Vincent T. Lee, Jue D. Wang

## Abstract

The alarmones pppGpp and ppGpp (collectively (p)ppGpp) protect bacterial cells from nutritional and other stresses. Here we demonstrate the physiological presence of pGpp as a third closely related alarmone in bacterial cells and also characterize and compare the proteomic targets of pGpp, ppGpp and pppGpp in Gram-positive *Bacillus* species. We revealed two regulatory pathways for ppGpp and pppGpp that are highly conserved across bacterial species: inhibition of purine nucleotide biosynthesis and control of ribosome assembly/activity through GTPases. Strikingly, pGpp potently regulates the purine biosynthesis pathway but does not interact with the GTPases. Importantly, we identified a key enzyme NahA that efficiently produces pGpp by hydrolyzing (p)ppGpp, thus tuning alarmone composition to uncouple the regulatory modules of the alarmones. Correspondingly, a *nahA* mutant displays significantly reduced pGpp levels and elevated (p)ppGpp levels, slower growth recovery from nutrient downshift, and loss of competitive fitness. These cellular consequences for regulating alarmone composition strongly implicate an expanded repertoire of alarmones in a new strategy of stress response in *Bacillus* and its relatives.
