## Supplementary material for "Systemic characterization of pppGpp, ppGpp and pGpp targets in *Bacillus* reveals NahA converts (p)ppGpp to pGpp to regulate alarmone composition and signaling": Table S1

### Sheet: Sheet1
Locus ID	Description	Fraction of pGpp binding in His-MBP-tagged library	Fraction of ppGpp binding in His-MBP-tagged library	Fraction of pppGpp binding in His-MBP-tagged library	Fraction of pppGpp binding in His-tagged library	Fraction of pppGpp binding in His-MBP-tagged library in GTP-pppGpp screen	Fraction of pppGpp binding in His-tagged library in GTP-pppGpp screen	pGpp z-Score in His-MBP-tagged library	ppGpp z-Score in His-MBP-tagged library	pppGpp zScore z-Score in His-MBP-tagged library	pppGpp z-Score in His-tagged library
Translation-related
BA0107	translation elongation factor G	0.0159042	0.0284892	0.0228502	0.0267011	0.00879	0.00612	-1.31613	0.420616	-0.0953109	-0.00486831
BA0108	translation elongation factor Tu	0.00780701	0	0.0410018	0.0883142	0.01023	0.00832	-1.37115	NA	1.31218	1.31685
BA4004	methionyl-tRNA formyltransferase Fmt	0.0244044	0.0232549	0.134595	0.246127	0.01497	0.10125	-0.390993	0.0450603	1.27315	2.49736
BA1525	GTPase Der	0.0247899	0.18451	0.0513268	0.118501	0.05766	0.02966	-0.557382	2.625	0.702189	1.94593
BA1828	GTP-binding protein HflX	0.0320556	0.292959	0.172033	0.181661	0.0513	0.02105	-0.0339077	2.857	1.76838	2.04217
BA3976	ribosome biogenesis GTPase A RbgA	0.0301194	0.143546	0.123083	0.258983	0.05148	0.04828	-0.135724	1.79612	0.978988	2.63405
BA4524	GTP-binding protein Era	0.0392477	0.0674377	0.0737146	0.115715	0.04013	0.05938	0.50982	1.82992	0.331015	1.79806
BA4672	spo0B-associated GTP-binding protein Obg	0.0335365	0.161333	0.0825023	0.1504	0.02382	0.03831	-0.347904	2.43742	2.17893	2.78345
BA5734	tRNA modification GTPase TrmE	0.0298846	0.139859	0.0746235	0.152374	0.02463	0.03707	0.0816477	2.73666	1.12663	2.15605
Purine Nucleotide Synthesis
BA0044	pur operon repressor PurR	0.0818022	0.0924684	0.0550789	0.123863	0.07152	0.07883	1.36465	1.57546	1.14337	1.87434
BA0063	hypoxanthine phosphoribosyltransferase Hpt1	0.705192	0.745339	0.362913	0.537371	0.29266	0.33245	5.8698	3.7996	4.37174	3.67509
BA5074	hypoxanthine phosphoribosyltransferase Hpt2	0.129227	0.0498275	0.0933048	0.136991	0.04253	0.08036	1.43501	1.10404	1.21821	2.42297
BA5705	guanosine monophosphate reductase GuaC	0.161039	0.162327	NT	NT	0.0106	0.00505	1.91646	2.16995	NT	NT
BA5716	adenylosuccinate synthetase purA	0.112482	0.11254	0.0430281	0.0668991	0.02424	0.04755	1.97031	1.93645	1.26141	1.84966
BA1591	xanthine phosphoribosyltransferase Xpt	0.48928	0.53263	0.333008	0.390849	0.23503	0.33481	3.91157	3.26887	4.61619	3.85307
BA4009	guanylate kinase Gmk	0.667539	0.31156	0.115721	0.0773762	0.04975	0.13031	4.78493	2.42527	0.778262	-0.229913
(p)ppGpp metabolism
BA3162	5'-nucleotidase	0.296891	0.573316	0.160289	0.351412	0.00674	0.01712	2.79785	2.60504	2.32194	3.91685
BA4322	5'-nucleotidase	0.303866	0.673531	0	0.315228	0	0.03223	3.26407	3.37759	NA	4.30159
BA5043	mutT/nudix family protein YtkD	0	0.0777763	0	0	0.05079	0.04102	NA	1.27459	NA	NA
BA5385	Nudix hydrolase YvcI	0.0012374	0.435281	0.0106915	0	0.00248	0.00707	-6.86482	3.61114	-0.0949949	NA
BA1212	small alarmone synthetase YjbM	0.00298415	0.0173346	0.067876	0.054546	0.10034	0.00444	-3.07707	-0.73119	1.82111	0.949207
BA4637	GTP pyrophosphokinase RelA	0.118865	0.0968228	0.0740676	0.114324	0.02425	0.033	1.38514	1.94422	1.24862	1.92924
Other
BA4699	organic hydroperoxide resistance transcriptional regulator ohrR	0.0222795	0.125894	0.0509462	0.0373692	-0.01058	-0.0073	-1.21882	2.11655	1.69774	0.456154
BA4574	alkaline phosphatase	0.222584	0.180996	NT	NT	0.00966	0	2.31825	2.26627	NT	NT
BA4746	acid phosphatase	0.256288	0.0952962	0.0144534	0.0269186	0	0	4.52669	1.90757	0.375082	-0.025443
BA5189	hypothetical protein	0.308107	0.117393	0.0319141	0.0589246	0.02337	0.02894	4.93332	1.97095	0.980805	1.71172
BA1257	hypothetical protein	0	0.312627	0.0376594	0.0544017	0.02288	0.04392	NA	3.24709	1.30336	0.945917
BA1925	metal chaperone	0.0456052	0.0951694	0.079486	0.0483929	0.01892	0.02962	-0.711984	1.89067	1.58897	0.654433
BA3046	hypothetical protein	0.174674	0.129761	0.00614374	0.0605352	0.01153	0.00818	2.75473	2.27123	0.0100072	1.66204
BA3131	zinc-type alcohol dehydrogenase AdhB	0.0205007	0.141266	0.0561849	0.0390293	0.01766	0.01034	-0.562753	2.12576	1.65311	0.536903
BA3392	HAD-hydrolase	0.237172	0.264998	0.039059	0	0.00328	0.00823	3.56116	3.47179	-0.0665535	NA
BA4271	hypothetical protein	0.332669	0.245431	0.0442864	0.105175	-0.01384	0.00125	5.43783	3.66975	1.16867	1.82979
BA3029	succinylornithine transaminase ArgD	0.0442283	0.0347757	0	0.0423737	0	0.13738	-0.679837	0.511594	NA	1.00244
Table S1. Summary of pGpp, ppGpp and pppGpp binding targets. Fractions of different radiolabel binding under different conditions are listed. Z-score is calculated by the formula that Z-score = (logit(x)-logit(median))/SD(logit(x)), where logit(x) = log10(x/1-x), "x" is the fraction of radiolabel binding, "median" is the median of "x" on one plate, "SD(logit(x))" is the standard deviation of "log…
