## Supplementary material for "Systemic characterization of pppGpp, ppGpp and pGpp targets in *Bacillus* reveals NahA converts (p)ppGpp to pGpp to regulate alarmone composition and signaling": Table S3

### Sheet: Sheet1
		Normalized ion count
	Growth phase	Mid log phase						Stationary phase
	Genotype	WT			ΔnahA			WT			ΔnahA
	Replicate	1	2	3	1	2	3	1	2	3	1	2	3
	ATP	9.29759e+08	1.0738e+09	967567000	1356664500	1361896500	1324874000	557552500	605746500	649674500	796833000	662164500	558151500
	GTP	1.41834e+08	259674400	254659050	327544950	293045850	226909300	93799400	115990600	118112500	176552150	114405100	74294000
	CTP	1.95822e+08	1.99758e+08	208212200	235021700	246696300	227135300	126145200	126568000	154411350	146579600	130430750	90483350
	UTP	4.99314e+08	6.28653e+08	629971000	669786000	668614000	596511000	291482300	339033100	342821250	419866550	348250850	218814450
	ADP	6.50733e+08	659671200	776289000	624369500	627037500	699844000	544778000	555646500	554849000	604906500	612213500	556829000
	GDP	9.42855e+07	1.21026e+08	155481050	101679000	96506400	89531800	103817450	106200300	103183800	129964700	128817700	110573600
	CDP	4.53644e+07	3.75185e+07	39179190	41497475	43061005	42847780	32317745	33232780	34820090	31185665	38464720	32048295
	UDP	1.82232e+08	1.65077e+08	188865350	139902400	141547050	148508600	130983600	124915300	118336050	117426950	140221300	123454550
	AMP	3.6175e+08	2.94047e+08	386345500	221067500	220980700	286718050	304898750	313056200	302515600	267032700	334175350	361749000
	GMP	1.09196e+07	7.54321e+06	9650640	4587637	3883030	5015115	7996735	10064400	10036450	11558285	12380515	13355065
	CMP	1.79313e+07	1.22635e+07	18065555	10662360	9791975	10502745	17927405	18041770	16342100	11703860	16552615	17729315
	UMP	1.43916e+08	113103600	113895600	92381550	97719500	84609000	61676600	68481200	62874800	65134900	58023100	41955030
	IMP	383323758	4.09671e+08	380843150	425792500	539679500	481271950	180076850	181873950	185679950	263829100	237369500	188782400
	XMP	2.25374e+07	2.79379e+07	21576215	28535560	21672885	30255530	15325990	16271490	16749255	16771730	15968705	11790225
	Inosine	7.58664e+06	5.0685e+06	5153085	4.9431e+06	5677415	9183135	10440050	5116190	4563241	4309264	4.58278e+06	2.93646e+06
	Hypoxanthine	3.82467e+06	1942687	1.78741e+06	1.39993e+06	1728275	4038384	4138978	1.57496e+06	1.8236e+06	866644	1.58606e+06	815506
	Guanosine	1.5223e+06	1.08214e+06	1.41461e+06	462047	457489	844914	3.3706e+06	2.84707e+06	2131076	1624276	1127267	998819
	Guanine	420200	139706	129961	66509.7	80606.6	78280.8	219301	146201	144672	34588.7	39900.9	38295
	Adenine	1.11899e+06	1.24472e+06	2.1084e+06	1384873	1.43189e+06	1912784	8033840	4961574	3508710	2.42435e+06	2.14347e+06	1409405
	Cytidine	896052	1.25821e+06	1117723	669442	528072	864809	3.0652e+06	1739003	1364227	1.41301e+06	885024	694336
	Uridine	309760	205138	241303	155995	183280	258375	779011	413483	353282	295949	229073	189396
	PRPP	1.05343e+09	1.33675e+09	1420537000	1113027000	1283538500	1253320000	993359000	1138501000	1116094500	1044260500	1083965000	953380500
	PEP	2.53215e+08	2.36191e+08	260224150	278253950	274946650	307826750	223118500	228387700	247253650	236894100	216029650	200987450
	pGpp	487071	486073	612698	169697	0	137012	527492	670361	699008	99301.4	96652.3	85502.2
	ppGpp	192120	129843	385384	828276	1253728	2208753	4493777	7740975	7.14131e+06	11600140	17412540	12740490
	pppGpp	0	0	10536.8	7851.67	11865.1	202701	2488449	4494537	3.68137e+06	5944290	6412716	5580734
	Table S3. Normalized ion counts of metabolites measured by LC-MS (Raw data of Figure 4a).
