## Supplementary material for "Systemic characterization of pppGpp, ppGpp and pGpp targets in *Bacillus* reveals NahA converts (p)ppGpp to pGpp to regulate alarmone composition and signaling": Table S4

### Sheet: Sheet1
Type	ID	Sequence or construct	Purpose	Reference
Strain	JDW2809	Bacillus subtilis NCIB 3610 comIQ12L	Wild type Bacillus subtilis	1
Strain	SJY3	Bacillus subtilis NCIB 3610 comIQ12L ΔnahA::erm	ΔnahA::erm Bacillus subtilis	This work
Strain	SJY24	Bacillus subtilis NCIB 3610 comIQ12L ΔnahA	ΔnahA Bacillus subtilis	This work
Strain	SJY18	Bacillus subtilis NCIB 3610 comIQ12L ΔnahA amyE::Phyperspank::nahA	ΔnahA Bacillus subtilis with IPTG-inducible nahA complementation	This work
Strain	BKE34780	Bacillus subtilis 168 trpC2 ΔnahA::erm	PCR template of DNA containing ΔnahA::erm	2
Plasmid	pPB41		Backbone of CRISPR/Cas9 editing plasmid	3
Plasmid	pVL847		Expression vector of proteins with N-terminal HisMBP tag, compatible with Gateway cloning	4
Plasmid	pJY8	pPB41-gRNA(nahA)-ΔnahA	CRISPR/Cas9 editing plasmid for markerless deletion of nahA	This work
Plasmid	pJY12	pE-SUMO-Bacillus subtilis nahA (kan)	Expression Vector of Bacillus subtilis NahA	This work
Plasmid		pVL847-Bacillus subtilis nahA	Expression Vector of Bacillus subtilis NahA with His-MBP tag	This work
Primer	oJW2775	GACGGTCTCAGCTGGCTGTAGGCATAGGCTTGGTTATG	Forward primer for amplifying pPB41 backbone, compatible with Golden Gate Assembly	This work
Primer	oJW2821	GTAGGTCTCTAAGGATTTCGCGGGATCGAGATCCTGCATTAATG	Reverse primer for amplifying pPB41 backbone, compatible with Golden Gate Assembly	This work
Primer	oJW3274	GGGGACAAGTTTGTACAAAAAAGCAGGCTGGgtgacgtacttgcaaagagtgacaaattg	Forward primer for B. subtilis nahA(BSU34780) cloning; containing attB1 site for Gateway Cloning; having 2 additional 'GG' nucleotide to make the insertion in-frame for overexpression.	This work
Primer	oJW3275	GGGGACCACTTTGTACAAGAAAGCTGGGTctatttgatgtgctgcgggtctaaacgat	Reverse primer for B. subtilis nahA(BSU34780) cloning; containing attB2 site for Gateway Cloning.	This work
Primer	oJW3382	gctcaaagtattcttcaagcgagag	Forward primer for amplifying Bacillus subtilis sequence flanking nahA, used to generate Δsat::erm DNA fragment for transformation	This work
Primer	oJW3383	cattccacttcatgacgtaagagg	Reverse primer for amplifying Bacillus subtilis sequence flanking nahA, used to generate Δsat::erm DNA fragment for transformation	This work
Primer	oJW3497	CAGGGTCTCACCTTcaagcggcaggccagtcgctgccagcggat	Forward primer for amplifying Bacillus subtilis sequence downstream of nahA	This work
Primer	oJW3498	GTCGGTCTCACAGCccaaatcgtaacggctacaggagacggaag	Reverse primer for amplifying Bacillus subtilis sequence upstream of nahA	This work
Primer	oJW3499	GTCGGTCTCTttagaaagacaagtcaggggggagaaaga	Reverse primer for amplifying Bacillus subtilis sequence downstream of nahA	This work
Primer	oJW3500	GACGGTCTCActaaccttcgtcctgtcatcgtctctttat	Forward primer for for amplifying Bacillus subtilis sequence upstream of nahA	This work
Primer	oJW3501	GACGGTCTCAAAACataccagtctcttctctgtactctctgatgagTTTTAGAGACCGTC	Forward gRNA for deleting Bacillus subtilis nahA using CRISPR/Cas9	This work
Primer	oJW3502	GACGGTCTCTAAAActcatcagagagtacagagaagagactggtatGTTTTGAGACCGTC	Reverse gRNA for deleting Bacillus subtilis nahA using CRISPR/Cas9	This work
Primer	oJW3519	GTGGGTCTCTAGGTgtgacgtacttgcaaagagtgacaaattgt	Forward primer for cloning Bacillus subtilis nahA into pE-SUMO	This work
Primer	oJW3520	GTGGGTCTCTATTAtttgatgtgctgcgggtctaaacgata	Reverse primer for cloning Bacillus subtilis nahA into pE-SUMO	This work
References
1	Konkol MA, Blair KM, Kearns DB. Plasmid-encoded ComI inhibits competence in the ancestral 3610 strain of Bacillus subtilis. J Bacteriol. 195, 4085-4093 (2013).
2	Koo BM, Kritikos G, Farelli JD, Todor H, Tong K, Kimsey H, Wapinski I, Galardini M, Cabal A, Peters JM, Hachmann AB, Rudner DZ, Allen KN, Typas A, Gross CA. Construction and Analysis of Two Genome-Scale Deletion Libraries for Bacillus subtilis. Cell Syst. pii: S2405-4712(16)30447-1 (2017).
3	Burby, P. E. and Simmons, L. A. CRISPR/Cas9 Editing of the Bacillus subtilis Genome. Bio-protocol 7, e2272 (2017).
4	Lee, Vincent T., et al. A cyclic‐di‐GMP receptor required for bacterial exopolysaccharide production. Molecular microbiology 65, 1474-1484(2007).
